# Induction of pancreatic neoplasia in the *KRAS*/*TP53* Oncopig

**DOI:** 10.1101/2020.05.29.123547

**Authors:** Pinaki Mondal, Neesha S. Patel, Katie Bailey, Shruthishree Aravind, Michael A. Hollingsworth, Audrey J. Lazenby, Mark A. Carlson

**Affiliations:** Department of Surgery, University of Nebraska Medical Center, Omaha, Nebraska, USA; Department of Surgery and VA Research Service, Nebraska-Western Iowa Health Care System, Omaha, NE, USA; Eppley Institute for Research in Cancer and Allied Diseases, Fred and Pamela Buffett Cancer Center, University of Nebraska Medical Center, Omaha, NE, USA; Department of Pathology, University of Nebraska Medical Center, Omaha, Nebraska, USA; Department of Genetics, Cell Biology and Anatomy, University of Nebraska Medical Center, Omaha, Nebraska, USA

## Abstract

**Introduction:** Five year survival of pancreatic cancer (PC) remains low. Current murine models may not adequately mimic human PC and can be too small for medical device development. A large animal PC model could address these issues. We induced and characterized pancreatic tumors in Oncopigs (transgenic swine with a somatic floxed cassette containing *KRAS*^G12D^ and *TP53*^R167H^).

**Methods:** Oncopigs underwent injection of adenovirus expressing Cre recombinase (AdCre) +/– interleukin 8 (IL-8) into one of the main pancreatic ducts (induction procedure). Subjects were necropsied after ≤10 week, followed by histological analysis, cytokine expression analysis, exome sequencing and transcriptome analysis of resultant tumors.

**Results:** Fourteen Oncopigs underwent the induction procedure; ten (71%) had gross tumor within three weeks, one of these subjects expired suddenly and the other 9 required premature euthanasia secondary to lack of oral intake. At necropsy all of ten of these subjects had gastric outlet obstruction secondary to pancreatic tumor and phlegmon. Two Oncopigs underwent a control injection (no AdCre) and four WT littermates of the Oncopigs underwent AdCre injection without notable effect. Exome and transcriptome analysis of the porcine pancreatic tumors revealed similarity with the molecular signatures and pathways of human PC.

**Conclusion:** Oncopigs with ductal injection of AdCre developed pancreatic tumor in a short period of time with molecular characteristics similar to human PC. While further optimization and validation of this porcine PC model would be beneficial, it is anticipated that this model will be useful for focused research and development of diagnostic and therapeutic technologies for PC.
