## Supplemental Table 1 for "Induction of pancreatic neoplasia in the *KRAS*/*TP53* Oncopig"

### Sheet: Date, Physical
	Oncopig ID number
Descriptor	468	469	470	471	472	473	474	475	1102	1088	1090	1092	1095	1096	1101	1087	477	479	481	482	476	478	Mean	SD	Median
Born date	2018-12-04	2018-12-05	2018-12-05	2018-12-06	2018-12-06	2018-12-06	2018-12-15	2018-12-15	2019-08-09	2019-08-09	2019-08-09	2019-08-09	2019-08-09	2019-08-09	2019-08-09	2019-08-09	NA	NA	NA	NA	NA	NA
Sex	M	M	M	M	M	M	M	M	M	M	M	M	F	F	M	F	M	M	M	M	M	M
Induction date	2019-03-19	2019-03-26	2019-03-29	2019-04-02	2019-04-05	2019-04-09	2019-07-18	2019-07-19	2019-11-05	2020-01-10	2020-04-09	2020-04-09	2020-04-07	2020-04-07	2019-12-17	2020-01-14	2019-09-03	2019-09-05	2019-09-13	2019-09-13	2019-09-03	2019-09-05
Age at induction (d)	105	111	114	117	120	124	215	216	88	154	244	244	242	242	130	158	NA	NA	NA	NA	NA	NA	164	58.8082	142
Age at induction (wk)	15	15.8571	16.2857	16.7143	17.1429	17.7143	30.7143	30.8571	12.5714	22	34.8571	34.8571	34.5714	34.5714	18.5714	22.5714	NA	NA	NA	NA	NA	NA	23.4286	8.40117	20.2857
Induction weight (kg)	35	32	32	33	31	35	84.6	82	14.4	37.6	61.5	58	41	50	22.8	26.4	36	38	39	37.2	37	36	40.8864	17.0809	36.5
Incubation period (d)	20	73	12	14	14	59	22	35	31	113	15	14	10	27	121	121	35	36	28	28	35	33	40.7273	34.9342	29.5
Incubation period (wk)	2.85714	10.4286	1.71429	2	2	8.42857	3.14286	5	4.42857	16.1429	2.14286	2	1.42857	3.85714	17.2857	17.2857	5	5.14286	4	4	5	4.71429	5.81818	4.9906	4.21429
Necropsy date	2019-04-08	2019-06-07	2019-04-10	2019-04-16	2019-04-19	2019-06-07	2019-08-09	2019-08-23	2019-12-06	2020-05-02	2020-04-24	2020-04-23	2020-04-17	2020-05-04	2020-04-16	2020-05-14	2019-10-08	2019-10-11	2019-10-11	2019-10-11	2019-10-08	2019-10-08
Age at necropsy (d)	125	184	126	131	134	183	237	251	119	267	259	258	252	269	251	279	NA	NA	NA	NA	NA	NA	207.812	62.1602	244
Age at necropsy (wk)	17.8571	26.2857	18	18.7143	19.1429	26.1429	33.8571	35.8571	17	38.1429	37	36.8571	36	38.4286	35.8571	39.8571	NA	NA	NA	NA	NA	NA	29.6875	8.88003	34.8571
Necropsy weight (kg)	NA	56.2	32.2	36.6	36.6	58	84.6	90	17.8	70	69	57.5	44	44.5	55	52	48.6	42.4	43.2	44.4	43.2	41.6	50.8286	16.9773	44.5
Weight gain (kg)	NA	24.2	0.2	3.6	5.6	23	-0.4	8	3.4	32.4	7.5	-0.5	3	-5.5	32.2	25.6	12.6	4.4	4.2	7.2	6.2	5.6	9.64286	11.0389	5.6
