## Supplemental Table 2 for "Induction of pancreatic neoplasia in the *KRAS*/*TP53* Oncopig"

### Sheet: %Change
TUMOR								CONTROL
	IL-1β								IL-1β
Subject	Pre	Post	Pre-Avg	Post-Avg	%Change*	Mean %Change	SD	Subject	Pre	Post	Pre-Avg	Post-Avg	%Change*	Mean %Change	SD	t-test**	t-test§
1090	55.89	151.35	58.69	151.35	157.88	109.578	53.1979	1083	96.68	169.37	92.635	169.37	82.8359	33.8663	91.9622	0.299885	0.673668
	61.49	151.35							88.59	169.37
1092	142.13	245.68	159.52	243.365	52.5608			1091	169.88	40.82	161.365	44.83	-72.2183
	176.91	241.05							152.85	48.84
1095	99.38	217.72	98.395	214.79	118.294			1101	19.88	38.87	20.735	39.6	90.9814
	97.41	211.86							21.59	40.33
	IL-6								IL-6
Subject	Pre	Post	Pre-Avg	Post-Avg	%Change*	Mean %Change	SD	Subject	Pre	Post	Pre-Avg	Post-Avg	%Change*	Mean %Change	SD	t-test**	t-test§
1090	10.5	62.52	9.805	61.53	527.537	229.603	261.421	1083	122.96	308	120.36	299.56	148.887	122.865	174.693	0.59246	0.646967
	9.11	60.54							117.76	291.12
1092	116.33	266.51	114.435	254.815	122.672			1091	242.15	87.76	247.495	90.635	-63.3791
	112.54	243.12							252.84	93.51
1095	184.54	259.67	184.54	255.77	38.5987			1101	16.94	62.52	16.32	62.52	283.088
	184.54	251.87							15.7	62.52
	IL-8								IL-8
Subject	Pre	Post	Pre-Avg	Post-Avg	%Change*	Mean %Change	SD	Subject	Pre	Post	Pre-Avg	Post-Avg	%Change*	Mean %Change	SD	t-test**	t-test§
1090	27.59	91.47	28.39	88.71	212.469	285.502	378.421	1083	27.59	35.12	24.075	30.53	26.812	4.84125	65.1842	0.326914	0.0656373
	29.19	85.95							20.56	25.94
1092	32.23	17.52	34.71	16.98	-51.0804			1091	37.87	11.57	40.78	12.85	-68.4895
	37.19	16.44							43.69	14.13
1095	12.89	66.17	8.805	70.01	695.116			1101	67.65	108.68	65.915	102.96	56.2012
	4.72	73.85							64.18	97.24
	IL-10								IL-10
Subject	Pre	Post	Pre-Avg	Post-Avg	%Change*	Mean %Change	SD	Subject	Pre	Post	Pre-Avg	Post-Avg	%Change*	Mean %Change	SD	t-test**	t-test§
1090	53.58	443.68	57.65	454.875	689.029	283.11	354.08	1083	517.83	1068.31	532.64	1005.17	88.7156	46.7501	122.73	0.369502	0.382155
	61.72	466.07							547.45	942.04
1092	347.32	812.53	339.615	755.7	122.517			1091	1408.24	123.79	1423.5	121.595	-91.458
	331.91	698.87							1438.76	119.4
1095	794.78	1020.12	787.75	1085.39	37.7836			1101	39.68	72.1	35.82	87.04	142.993
	780.72	1150.66							31.96	101.98
*%Change defined as ((Post-Ave - Pre-Avg)/Pre-Avg)) x 100%
Pre & Post cytokine values are in pg/mL
**Unpaired t-test compares %Change of Tumor vs. Control
§Unpaired t-test compares pre-induction cytokine level in Tumor vs. Control
